# Elicitation of potent neutralizing antibody responses by designed protein nanoparticle vaccines for SARS-CoV-2

**DOI:** 10.1101/2020.08.11.247395

**Authors:** Alexandra C. Walls, Brooke Fiala, Alexandra Schäfer, Samuel Wrenn, Minh N. Pham, Michael Murphy, Longping V. Tse, Laila Shehata, Megan A. O'Connor, Chengbo Chen, Mary Jane Navarro, Marcos C. Miranda, Deleah Pettie, Rashmi Ravichandran, John C. Kraft, Cassandra Ogohara, Anne Palser, Sara Chalk, E-Chiang Lee, Elizabeth Kepl, Cameron M. Chow, Claire Sydeman, Edgar A. Hodge, Brieann Brown, Jim T. Fuller, Kenneth H. Dinnon, Lisa E. Gralinski, Sarah R. Leist, Kendra L. Gully, Thomas B. Lewis, Miklos Guttman, Helen Y. Chu, Kelly K. Lee, Deborah H. Fuller, Ralph S. Baric, Paul Kellam, Lauren Carter, Marion Pepper, Timothy P. Sheahan, David Veesler, Neil P. King

## Abstract

A safe, effective, and scalable vaccine is urgently needed to halt the ongoing SARS-CoV-2 pandemic. Here, we describe the structure-based design of self-assembling protein nanoparticle immunogens that elicit potent and protective antibody responses against SARS-CoV-2 in mice. The nanoparticle vaccines display 60 copies of the SARS-CoV-2 spike (S) glycoprotein receptor-binding domain (RBD) in a highly immunogenic array and induce neutralizing antibody titers roughly ten-fold higher than the prefusion-stabilized S ectodomain trimer despite a more than five-fold lower dose. Antibodies elicited by the nanoparticle immunogens target multiple distinct epitopes on the RBD, suggesting that they may not be easily susceptible to escape mutations, and exhibit a significantly lower binding:neutralizing ratio than convalescent human sera, which may minimize the risk of vaccine-associated enhanced respiratory disease. The high yield and stability of the protein components and assembled nanoparticles, especially compared to the SARS-CoV-2 prefusion-stabilized S trimer, suggest that manufacture of the nanoparticle vaccines will be highly scalable. These results highlight the utility of robust antigen display platforms for inducing potent neutralizing antibody responses and have launched cGMP manufacturing efforts to advance the lead RBD nanoparticle vaccine into the clinic.
