## Supplementary Item 4 for "Elicitation of potent neutralizing antibody responses by designed protein nanoparticle vaccines for SARS-CoV-2"

### Sheet: Sheet1
	Bleed 1 PseudoNeut
		0.88 Monomeric RBD	5 Monomeric RBD	0.88 S-2P	5 S-2P	0.88 8GS 50	5 8GS 50	0.88 8GS 100	5 8GS 100	0.88 12GS 50	5 12GS 50	0.88 12GS 100	5 12GS 100	0.88 16GS 50	5 16GS 50	0.88 16GS 100	5 16GS 100	Addavax
	0.88 Monomeric RBD	X	X	X	X	X	X	X	X	X	X	X	X	X	X
	5 Monomeric RBD	NS
	0.88 S-2P	NS	NS
	5 S-2P	NS	NS	NS
	0.88 8GS 50	NS	NS	NS	NS
	5 8GS 50	NS	NS	NS	NS	NS
	0.88 8GS 100	NS	NS	NS	NS	NS	NS
	5 8GS 100	NS	NS	NS	NS	NS	NS	NS
	0.88 12GS 50	NS	NS	NS	NS	NS	NS	NS	NS
	5 12GS 50	***	***	***	***	NS	NS	NS	NS	NS
	0.88 12GS 100	**	**	**	**	NS	NS	NS	NS	NS	NS
	5 12GS 100	***	***	***	***	NS	NS	NS	NS	NS	NS	NS
	0.88 16GS 50	NS	NS	NS	NS	NS	NS	NS	NS	NS	NS	NS	NS
	5 16GS 50	NS	NS	NS	NS	NS	NS	NS	NS	NS	NS	NS	NS	NS
	0.88 16GS 100	NS	NS	NS	NS	NS	NS	NS	NS	NS	NS	NS	NS	NS	NS
	5 16GS 100	****	****	****	****	NS	NS	NS	NS	NS	NS	NS	NS	NS	NS	NS
	Addavax	NS	NS	NS	NS	NS	NS	NS	NS	NS	***	**	***	NS	NS	NS	****
	Human Samples	NS	NS	NS	NS	NS	NS	NS	NS	NS	*	NS	*	NS	NS	NS	**	NS
	Bleed 2 PseudoNeut
		0.88 Monomeric RBD	5 Monomeric RBD	0.88 S-2P	5 S-2P	0.88 8GS 50	5 8GS 50	0.88 8GS 100	5 8GS 100	0.88 12GS 50	5 12GS 50	0.88 12GS 100	5 12GS 100	0.88 16GS 50	5 16GS 50	0.88 16GS 100	5 16GS 100	Addavax
	0.88 Monomeric RBD	X	X	X	X	X	X	X	X	X	X	X	X	X	X
	5 Monomeric RBD	NS
	0.88 S-2P	NS	NS
	5 S-2P	NS	NS	NS
	0.88 8GS 50	*	*	*	NS
	5 8GS 50	*	*	*	NS	NS
	0.88 8GS 100	NS	NS	NS	NS	NS	NS
	5 8GS 100	NS	NS	NS	NS	NS	NS	NS
	0.88 12GS 50	**	**	**	NS	NS	NS	NS	NS
	5 12GS 50	**	**	**	NS	NS	NS	NS	NS	NS
	0.88 12GS 100	****	****	****	NS	NS	NS	NS	NS	NS	NS
	5 12GS 100	****	****	****	**	NS	NS	NS	NS	NS	NS	NS
	0.88 16GS 50	**	**	**	NS	NS	NS	NS	NS	NS	NS	NS	NS
	5 16GS 50	**	**	**	NS	NS	NS	NS	NS	NS	NS	NS	NS	NS
	0.88 16GS 100	****	****	****	**	NS	NS	NS	NS	NS	NS	NS	NS	NS	NS
	5 16GS 100	**	**	**	NS	NS	NS	NS	NS	NS	NS	NS	NS	NS	NS	NS
	Addavax	NS	NS	NS	NS	*	*	NS	NS	**	**	****	****	**	**	****	**
	Human Samples	NS	NS	NS	NS	*	*	*	NS	***	**	****	****	**	**	****	**	NS
	Bleed 1 Live virus
		5 Monomeric RBD	5 S-2P	0.88 8GS 100	5 8GS 100	0.88 12GS 100	5 12GS 100	0.88 16GS 100
	5 Monomeric RBD	X	X	X	X	X	X	X
	5 S-2P	NS	X	X	X	X	X	X
	0.88 8GS 100	**	NS	X	X	X	X	X
	5 8GS 100	*	NS	NS	X	X	X	X
	0.88 12GS 100	*	NS	NS	NS	X	X	X
	5 12GS 100	*	NS	NS	NS	NS	X	X
	0.88 16GS 100	*	NS	NS	NS	NS	NS	X
	5 16GS 100	****	**	NS	NS	NS	NS	***
	Bleed 2 Live Virus
		0.88 Monomeric RBD	5 Monomeric RBD	0.88 S-2P	5 S-2P	0.88 8GS 50	5 8GS 50	0.88 8GS 100	5 8GS 100	0.88 12GS 50	5 12GS 50	0.88 12GS 100	5 12GS 100	0.88 16GS 50	5 16GS 50	0.88 16GS 100	5 16GS 100
	0.88 Monomeric RBD	X	X	X	X	X	X	X	X	X	X	X	X	X	X
	5 Monomeric RBD	NS
	0.88 S-2P	NS	NS
	5 S-2P	NS	NS	NS
	0.88 8GS 50	NS	NS	NS	NS
	5 8GS 50	NS	NS	NS	NS	NS
	0.88 8GS 100	**	**	**	NS	NS	NS
	5 8GS 100	***	***	***	NS	NS	NS	NS
	0.88 12GS 50	**	**	*	NS	NS	NS	NS	NS
	5 12GS 50	**	**	**	NS	NS	NS	NS	NS	NS
	0.88 12GS 100	****	****	****	*	NS	NS	NS	NS	NS	NS
	5 12GS 100	***	***	***	*	NS	NS	NS	NS	NS	NS	NS
	0.88 16GS 50	*	*	*	NS	NS	NS	NS	NS	NS	NS	NS	NS
	5 16GS 50	**	**	**	NS	NS	NS	NS	NS	NS	NS	NS	NS	NS
	0.88 16GS 100	NS	NS	NS	NS	NS	NS	NS	NS	NS	NS	NS	NS	NS	NS
	5 16GS 100	**	**	**	NS	NS	NS	NS	NS	NS	NS	NS	NS	NS	NS	NS
	Addavax	NS	NS	NS	NS	NS	NS	**	***	**	**	****	***	*	**	****	**
	SARS-CoV-2 Mouse challenge nasal viral titer
		5 Monomeric RBD	0.88 S-2P	5 S-2P	0.88 8GS 50	5 8GS 50	0.88 8GS 100	5 8GS 100	0.88 12GS 50	5 12GS 50	0.88 12GS 100	5 12GS 100
	5 Monomeric RBD	**
	0.88 S-2P	NS	NS
	5 S-2P	**	*	NS
	0.88 8GS 50	***	**	NS	NS
	5 8GS 50	***	**	NS	NS	NS
	0.88 8GS 100	***	**	NS	NS	NS	NS
	5 8GS 100	***	**	NS	NS	NS	NS	NS
	0.88 12GS 50	***	**	NS	NS	NS	NS	NS	NS
	5 12GS 50	***	**	NS	NS	NS	NS	NS	NS	NS
	0.88 12GS 100	***	**	NS	NS	NS	NS	NS	NS	NS	NS
	5 12GS 100	***	**	NS	NS	NS	NS	NS	NS	NS	NS	NS
	Addavax	NS	NS	**	***	***	***	***	***	***	***	***
	SARS-CoV-2 Mouse challenge lung viral titer
		5 Monomeric RBD	0.88 S-2P	5 S-2P	0.88 8GS 50	5 8GS 50	0.88 8GS 100	5 8GS 100	0.88 12GS 50	5 12GS 50	0.88 12GS 100	5 12GS 100
	5 Monomeric RBD	**
	0.88 S-2P	NS	NS
	5 S-2P	****	*	*
	0.88 8GS 50	****	*	NS	NS
	5 8GS 50	****	*	NS	NS	NS
	0.88 8GS 100	****	*	NS	NS	NS	NS
	5 8GS 100	****	*	NS	NS	NS	NS	NS
	0.88 12GS 50	****	*	NS	NS	NS	NS	NS	NS
	5 12GS 50	****	*	NS	NS	NS	NS	NS	NS	NS
	0.88 12GS 100	****	*	NS	NS	NS	NS	NS	NS	NS	NS
	5 12GS 100	****	*	NS	NS	NS	NS	NS	NS	NS	NS	NS
	Addavax	NS	NS	****	****	****	****	****	****	****	****	****
	KyMAb Bleed 1 Neut
		5 S-2P	0.88 12GS 100	5 12GS 100	0.88 16GS 100	5 16GS 100
	5 S-2P	X	X	X	X	X
	0.88 12GS 100	NS				X
	5 12GS 100	NS	NS			X
	0.88 16GS 100	NS	NS	NS		X
	5 16GS 100	NS	NS	NS	NS	X
	Human Samples	NS	NS	NS	NS	NS
	KyMAb Bleed 2 Neut
		5 S-2P	0.88 12GS 100	5 12GS 100	0.88 16GS 100	5 16GS 100
	5 S-2P	X	X	X	X	X
	0.88 12GS 100	NS				X
	5 12GS 100	NS	NS			X
	0.88 16GS 100	NS	NS	NS		X
	5 16GS 100	NS	NS	NS	NS	X
	Human Samples	NS	**	**	***	**
	KyMAb Bleed 1 ELISA
		5 S-2P	0.88 12GS 100	5 12GS 100	0.88 16GS 100	5 16GS 100
	5 S-2P	X	X	X	X	X
	0.88 12GS 100	NS				X
	5 12GS 100	NS	NS			X
	0.88 16GS 100	NS	NS	NS		X
	5 16GS 100	NS	NS	NS	NS	X
	Human Samples	NS	NS	NS	NS	NS
	KyMAb Bleed 2 ELISA
		5 S-2P	0.88 12GS 100	5 12GS 100	0.88 16GS 100	5 16GS 100
	5 S-2P	X	X	X	X	X
	0.88 12GS 100	NS				X
	5 12GS 100	NS	NS			X
	0.88 16GS 100	NS	NS	NS		X
	5 16GS 100	NS	NS	NS	NS	X
	Human Samples	**	***	*	*	**
	ELISA Bleed 1
		0.88 Monomeric RBD	5 Monomeric RBD	0.88 S-2P	5 S-2P	0.88 8GS 50	5 8GS 50	0.88 8GS 100	5 8GS 100	0.88 12GS 50	5 12GS 50	0.88 12GS 100	5 12GS 100	0.88 16GS 50	5 16GS 50	0.88 16GS 100	5 16GS 100	Addavax
	0.88 Monomeric RBD	X	X	X	X	X
	5 Monomeric RBD	NS
	0.88 S-2P	NS	NS
	5 S-2P	NS	NS	NS
	0.88 8GS 50	**	**	**	*
	5 8GS 50	**	*	**	NS	NS
	0.88 8GS 100	**	**	**	*	NS	NS
	5 8GS 100	NS	NS	NS	NS	NS	NS	NS
	0.88 12GS 50	*	*	*	NS	NS	NS	NS	NS
	5 12GS 50	***	***	***	**	NS	NS	NS	NS	NS
	0.88 12GS 100	****	****	****	***	NS	NS	NS	NS	NS	NS
	5 12GS 100	**	*	**	NS	NS	NS	NS	NS	NS	NS	NS
	0.88 16GS 50	**	**	**	*	NS	NS	NS	NS	NS	NS	NS	NS
	5 16GS 50	**	*	**	NS	NS	NS	NS	NS	NS	NS	NS	NS	NS
	0.88 16GS 100	NS	NS	NS	NS	NS	NS	NS	NS	NS	NS	NS	NS	NS	NS
	5 16GS 100	**	**	**	*	NS	NS	NS	NS	NS	NS	NS	NS	NS	NS	NS
	Addavax	NS	NS	NS	NS	**	*	**	NS	*	***	****	*	**	*	NS	**
	Human Samples	**	**	**	*	NS	NS	NS	NS	NS	NS	NS	NS	NS	NS	NS	NS	**
	ELISA Bleed 2
		0.88 Monomeric RBD	5 Monomeric RBD	0.88 S-2P	5 S-2P	0.88 8GS 50	5 8GS 50	0.88 8GS 100	5 8GS 100	0.88 12GS 50	5 12GS 50	0.88 12GS 100	5 12GS 100	0.88 16GS 50	5 16GS 50	0.88 16GS 100	5 16GS 100	Addavax
	0.88 Monomeric RBD	X	X	X	X	X
	5 Monomeric RBD	NS
	0.88 S-2P	NS	NS
	5 S-2P	NS	NS	NS
	0.88 8GS 50	**	**	**	NS
	5 8GS 50	**	**	**	NS	NS
	0.88 8GS 100	***	***	***	NS	NS	NS
	5 8GS 100	***	***	***	NS	NS	NS	NS
	0.88 12GS 50	****	****	****	NS	NS	NS	NS	NS
	5 12GS 50	****	****	****	NS	NS	NS	NS	NS	NS
	0.88 12GS 100	**	**	**	NS	NS	NS	NS	NS	NS	NS
	5 12GS 100	**	**	**	NS	NS	NS	NS	NS	NS	NS	NS
	0.88 16GS 50	***	***	***	NS	NS	NS	NS	NS	NS	NS	NS	NS
	5 16GS 50	***	***	***	NS	NS	NS	NS	NS	NS	NS	NS	NS	NS
	0.88 16GS 100	*	*	*	NS	NS	NS	NS	NS	NS	NS	NS	NS	NS	NS
	5 16GS 100	*	*	*	NS	NS	NS	NS	NS	NS	NS	NS	NS	NS	NS	NS
	Addavax	NS	NS	NS	NS	**	**	***	***	****	****	**	**	***	***	*	*
	Human Samples	NS	NS	NS	NS	NS	NS	NS	*	****	****	NS	NS	*	*	NS	NS	NS
			0.88	5	0.88	5	0.88	5	0.88	5	0.88	5	0.88	5	0.88	5	0.88	5	0		752
			33	33	33	68.74	2325	7470	346.2	7977	95194	12324	3449	21000	8816	13851	69000	2260	33		33
			33	33	33	225.5	6397	4776	5719	1456	1218	6306	12420	28000	8103	7840	23000	1609	33		36.92								50	50000	1
			33	33	33	769.6	2313	1924	7643	2956	2090	5359	16937	44000	5261	2587	51000	6539	33		33								16.6667	16666.7	2
			33	33	33	675.7	2188	1614	394	1491	16560	2804	9007	27000	3141	19087	37000	6597	33		37.145								5.55556	5555.56	3
			33	33	33	215.7	2608	2204	10963	1425	4072	2119	13632	12000	2897	4246	28000	2671	33		33								1.85185	1851.85	4
			33	33	33	587.5	16321	9328	1554	1870	5768	4475	3680	9200	13650	4145	20000	9045	33		76.97								0.617284	617.284	5
			33	33	33	1063	11113	7376	7599	383.6	4460	4759	8731	22000	2961	1047	26000	5512	33		634.8								0.205761	205.761	6
			33	33	33	392.6	1932	1396	1258	564.3	1388	6638	9060	30000	5433	1511	22000	7689	33		46.07								0.0685871	68.5871	7
			33	33	33	101.5	2811	3405	9773	548.6	74539	4163	24159	16000	2957	3345	28000	3048	33		33								0.0228624	22.8624	8
			33	33	33	168.2	1188	4473	247	856.1	3956	3814	20529	6300	679.7	6058	18000	3345	33		33								0.00762079	7.62079	9
																					46.71								0.00254026	2.54026	10
			33	33	33	426.804	4919.6	4396.6	4549.62	1952.76	20924.5	5276.1	12160.4	21550	5389.87	6371.7	32200	4831.5	33		33								0.000846754	0.846754	11
																					33								0.000282251	0.282251	12
																					37.44
			33	33	33	33	33	93.74	96.54	33	33	142.2	51.51	193.4	33	34.42	56.8	406	33		33
			33	33	33	33	33	240.7	56.41	95.15	33	656.8	176.4	195.3	46.79	33	73.18	91.22	33		33
			33	33	33	33	177.3	86.3	106.2	257.7	60.4	441.9	363.3	55.4	131.4	135.4	36.5	202.4	33		33
			33	33	33	33	212	56.14	96.4	361.2	126.2	282.3	33	172.6	33	139.7	38.89	120.1	33		33
			33	33	33	33	33	48.26	79.6	161.3	234	33	300.3	497	33	33	116.5	358.8	33		185.65
			33	33	33	33	69.67	125.5	34.24	46.75	33	183	161.6	182.1	44.56	164.2	366.7	103.8	33		107.28
			33	33	33	33	67.21	99.05	45.86	33	105.1	134.9	182.5	198.5	33	75.25	116.6	168.7	33		33
			33	33	33	33	77.63	75.92	47.26	39.72	120.6	478.9	188.3	327.7	135.8	43.48	63.91	516.2	33		33
			33	33	33	33	275.2	63.17	45.28	33	81.33	157.6	910.2	123	73.84	33	52.68	328.6	33		33
			33	33	33	33	90.34	35.8	33	33	103.6	199.2	157.6	166.8	409.6	33	33	3345	33		216.05
																					328
			33	33	33	33	106.835	92.458	64.079	109.382	93.023	270.98	252.471	211.18	97.399	72.445	95.476	564.082	33		33
																					316
																					33
			438.2	616.5	311.3	472.9	1117														33
			169.7	956.4	811.5	721.4	1099														33
			456.3	3217	618.2	2723	811.3														268.375
			211.1	668	1926	1652	430.1
			221.8	1080	1117	7124	1475														115.107
			299.42	1307.58	956.8	2538.66	986.48
