## Supplementary Item 5 for "Elicitation of potent neutralizing antibody responses by designed protein nanoparticle vaccines for SARS-CoV-2"

### Sheet: Sheet1
		Hospitalized (N=4)	Not Hospitalized (N=22)	Overall (N=26)
	Age
	Mean (SD)	58.0 (15.1)	45.1 (17.2)	47.1 (17.2)
	Median [Min, Max]	64.8 [35.5, 67.0]	43.6 [18.1, 76.0]	45.4 [18.1, 76.0]
	Sex
	Male	1 (25.0%)	11 (50.0%)	12 (46.2%)
	Female	3 (75.0%)	11 (50.0%)	14 (53.8%)
	Race
	Asian	1 (25.0%)	2 (9.1%)	3 (11.5%)
	Black or African American	1 (25.0%)	0 (0%)	1 (3.8%)
	White	2 (50.0%)	20 (90.9%)	22 (84.6%)
	Hispanic ethnicity	0 (0%)	1 (4.5%)	1 (3.8%)
	Insurance
	Private	3 (75.0%)	17 (77.3%)	20 (76.9%)
	Government	1 (25.0%)	5 (22.7%)	6 (23.1%)
	Housing Type
	House/condo/townhouse	1 (25.0%)	5 (22.7%)	6 (23.1%)
	Apartment	3 (75.0%)	17 (77.3%)	20 (76.9%)
	House members
	2 people	1 (25.0%)	10 (45.5%)	11 (42.3%)
	3 people	1 (25.0%)	1 (4.5%)	2 (7.7%)
	4 people	0 (0%)	2 (9.1%)	2 (7.7%)
	5 people	0 (0%)	2 (9.1%)	2 (7.7%)
	6 or more people	1 (25.0%)	2 (9.1%)	3 (11.5%)
	I live by myself	1 (25.0%)	5 (22.7%)	6 (23.1%)
	Smoking
	Nonsmoker	4 (100%)	19 (86.4%)	23 (88.5%)
	Tobacco use	0 (0%)	3 (13.6%)	3 (11.5%)
	Electronic cigarettes/vapor pen use	0 (0%)	1 (4.5%)	1 (3.8%)
	Received 2019-2020 Influenza vaccine (N=23)	2 (50.0%)	16 (72.7%)	18 (69.2%)
	Employed
	Retired	1 (25.0%)	0 (0%)	1 (3.8%)
	Self-employed	1 (25.0%)	4 (18.2%)	5 (19.2%)
	Unemployed	0 (0%)	2 (9.1%)	2 (7.7%)
	Yes, and I would be paid for hours missed	2 (50.0%)	12 (54.5%)	14 (53.8%)
	Yes, but I would not be paid for hours missed	0 (0%)	4 (18.2%)	4 (15.4%)
	Highest Level of Medical Treatment Received
	Outpatient - Testing Only	0 (0%)	15 (68.2%)	15 (57.7%)
	Outpatient - Saw Provider**	0 (0%)	7 (31.8%)	7 (26.9%)
	Inpatient (General Floor)	2 (50.0%)	0 (0%)	2 (7.7%)
	Inpatient (ICU)	2 (50.0%)	0 (0%)	2 (7.7%)
	Comorbidities*
	No comorbidities	1 (25.0%)	20 (90.9%)	21 (80.8%)
	Hypertension	2 (50.0%)	2 (9.1%)	4 (15.4%)
	Diabetes	2 (50.0%)	0 (0%)	2 (7.7%)
	Cardiovascular disease	1 (25.0%)	0 (0%)	1 (3.8%)
	Chronic kidney disease	1 (25.0%)	0 (0%)	1 (3.8%)
	Cardiovascular disease	1 (25.0%)	0 (0%)	1 (3.8%)
	HIV	1 (25.0%)	0 (0%)	1 (3.8%)
	Highest Level of Respiratory Support
	None	1 (25.0%)	22 (100%)	23 (88.5%)
	Non-invasive ventilation (BiPAP)	1 (25.0%)	0 (0%)	1 (3.8%)
	Mechanical ventilation/intubation	2 (50.0%)	0 (0%)	2 (7.7%)
	Travel out of state in last 30 days (N=23)	0 (0%)	4 (18.2%)	4 (15.4%)
	Symptoms*
	Feeling feverish	3 (75.0%)	15 (68.2%)	18 (69.2%)
	Cough	4 (100%)	17 (77.3%)	21 (80.8%)
	Chills or shivering	3 (75.0%)	15 (68.2%)	18 (69.2%)
	Sweats	2 (50.0%)	14 (63.6%)	16 (61.5%)
	Sore throat or itchy/scratchy throat	0 (0%)	10 (45.5%)	10 (38.5%)
	Nausea or vomiting	1 (25.0%)	3 (13.6%)	4 (15.4%)
	Runny or stuffy nose	1 (25.0%)	13 (59.1%)	14 (53.8%)
	Muscle or body aches	2 (50.0%)	15 (68.2%)	17 (65.4%)
	Increased trouble breathing	3 (75.0%)	5 (22.7%)	8 (30.8%)
	Fatigue	2 (50.0%)	17 (77.3%)	19 (73.1%)
	Diarrhea	2 (50.0%)	6 (27.3%)	8 (30.8%)
	Rash	0 (0%)	1 (4.5%)	1 (3.8%)
	Ear pain or ear discharge	0 (0%)	1 (4.5%)	1 (3.8%)
	Loss of sense of taste or smell	0 (0%)	7 (31.8%)	7 (26.9%)
	*Categories not mutually exclusive
	**Includes Primary Care Physician, Urgent care, Emergency Department
